# CoSpred: Machine learning workflow to predict tandem mass spectrum in proteomics

**DOI:** 10.1101/2024.01.18.576149

**Authors:** Liang Xue, Shivani Tiwary, Mykola Bordyuh, Pierre M Jean-Beltran, Robert Stanton

## Abstract

In mass spectrometry-based proteomics, the identification and quantification of peptides and proteins is usually done using database search algorithms or spectral library matching. The use of deep learning algorithms can help improve the identification rates of peptides and proteins through the generation of high-fidelity theoretical spectrum which can be used as the basis of a more complete spectral library than those presently available. Current methods focus on predicting only backbone ions, such as y- and b-ions. However, the inclusion of non-backbone ions is necessary to truly improve spectral library matching. Here we focus on providing a user-friendly machine learning workflow, which we call **Co**mplete **S**pectrum **Pred**ictor (CoSpred). Using CoSpred users can create their own machine learning compatible training dataset and then train a Machine Learning model to predict both backbone and non-backbone ions. For the model a transformer encoder architecture is used to predict the complete MS/MS spectrum from a given peptide sequence. This model does not require background knowledge of fragment ion annotations or fragmentation rules. The model outputs the set of pairs (*M*_*i*_, *I*_*i*_) where *M*_*i*_ is the m/z (mass-to-charge ratio) of a peak in the spectrum and *I*_*i*_ is the intensity of the peak. The model presented here for validation was trained on the dataset available in the MassIVE data repository and shows superior performance in terms of various metrics (e.g. precision/recall for mass, cosine similarity for peak intensity, etc) between the true and predicted spectra. Furthermore, CoSpred can be used to create custom models that allow for accurate spectrum prediction for different experimental conditions. In addition to the transformer model provided in the package, the code is built modularly to allow for alternate ML models to be easily “plugged in”. The CoSpred workflow (preprocessing->training->inference) provides a path for state-of-art ML capabilities to be more accessible to proteomics scientists.
