## Supplemental Tables for "CoSpred: Machine learning workflow to predict tandem mass spectrum in proteomics"

### Sheet: SupplementalTableS1
Table S1. Hyperparameter selection
Group	Hyperparameter	Default value
General	Embedding dimension	134
	Batch size	1024
	Learning rate decay, in epochs	0.001
Transformer	Neurons in normalization layer prior attention	256
	Number of blocks	8
	Hidden layers (key, query, value, projection)	4
	Hidden neurons per layer	256
	Attention dropout	0.1
	Residual dropout	0.1
	Neurons in normalization layer post attention	256
	Neurons in fully connected layer 1	256
	Activation layer	GELU
	Neurons in fully connected layer 1	1024
	MLP dropout	0.1
Output	Neurons in normalization layer post transformer blocks	256
	Output dimension	3000
